# Multipartite complexity of the lichen symbiosis revealed by metagenome and transcriptome analysis of *Xanthoria parietina*

**DOI:** 10.1101/2024.08.16.608140

**Authors:** Gulnara Tagirdzhanova, Klara Scharnagl, Neha Sahu, Xia Yan, Angus Bucknell, Adam R. Bentham, Clara Jégousse, Sandra Lorena Ament-Velásquez, Ioana Onuț-Brännström, Hanna Johannesson, Dan MacLean, Nicholas J. Talbot

## Abstract

Lichens are composite symbiotic associations of fungi, algae, and bacteria that result in large, anatomically complex organisms adapted to many of the world’s most challenging environments. How such intricate, self-replicating lichen architectures develop from simple microbial components remains unknown because of their recalcitrance to experimental manipulation. Here we report a metagenomic and metatranscriptomic analysis of the lichen *Xanthoria parietina* at different developmental stages. We identified 168 genomes of symbionts and lichen-associated microbes within a lichen thallus, including representatives of green algae, three different classes of fungi, and 14 bacterial phyla. By analyzing occurrence of individual species across lichen thalli from diverse environments, we defined both substrate-specific and core microbial components of the lichen. Meta-transcriptomic analysis of the principal fungal symbiont from three different developmental stages of a lichen, compared to axenically grown fungus, revealed differential gene expression profiles indicative of lichen-specific transporter functions, specific cell signalling, transcriptional regulation and secondary metabolic capacity. Putative immunity-related proteins and lichen-specific structurally conserved secreted proteins resembling fungal pathogen effectors were also identified, consistent with a role for immunity modulation in lichen morphogenesis.
