## Supplementary material for "Multipartite complexity of the lichen symbiosis revealed by metagenome and transcriptome analysis of *Xanthoria parietina*": Data S1

### Sheet: Repeat elements
Repeat content in the X. parietina mycobiont genome
Element type	Percentage in the genome	Number of elements
Long terminal repeat (LTR) elements	5.84	1283
Long interspersed elements (LINEs)	4.71	630
Simple repeats	0.58	4090
DNA elements	0.22	70
Low complexity	0.12	688
Unclassified	1.19	1905

### Sheet: Repeat-Induced Point mutations
Repeat-Induced Point (RIP) mutations in the genome of X. parietina mycobiont. LRAR stands for Large RIP Affected Regions
Statistic	Value
GC Content of Genome Assembly (%)	50.81
RIP Affected Genomic Proportion (%)	9.88
Count of LRARs	158
Average Size of LRARs (bp)	16162
Average GC Content of LRARs (%)	41.28
Genomic Proportion of LRARs (bp)	2553602
Genomic Proportion of LRARs (%)	8.52

### Sheet: Secondary metabolism clusters
Secondary metabolism gene cluster identified in the genome of the X. parietina mycobiont using antiSMASH. For each cluster, we provide the results of the gene expression analysis (upregulated in lichen, culture, or non-differentially expressed). Six clusters were lichen thallus-upregulated (defined here as a BGC, in which the core biosynthetic gene is upregulated in lichen thalli, and none of the…
Cluster	Description	Start	End	Core biosynthetic gene	Second core biosynthetic gene where applicable	KnownClusterBlast_MIBIG	KnownClusterBlast_description	KnownClusterBlast_Similarity	KnownClusterBlast_includes_core	Core gene expression status	# gene upregulated in culture	# gene upregulated in lichen	# non-DGE genes
Xp_GTX0501_10_Cluster_1	NRPS-like	XANPAGTX0501_006291	XANPAGTX0501_006310	XANPAGTX0501_006297						Non-DGE	2	12	6
Xp_GTX0501_10_Cluster_2	T1PKS	XANPAGTX0501_006308	XANPAGTX0501_006332	XANPAGTX0501_006319		BGC0002215	HEx-pks23 polyketide<ca>	0.22	Yes	Upregulated in lichen	2	9	14
Xp_GTX0501_10_Cluster_3	NRPS-like	XANPAGTX0501_006344	XANPAGTX0501_006369	XANPAGTX0501_006358						Non-DGE	0	2	25
Xp_GTX0501_10_Cluster_4	T3PKS	XANPAGTX0501_006734	XANPAGTX0501_006757	XANPAGTX0501_006744						Non-DGE	2	1	23
Xp_GTX0501_11_Cluster_1	NRPS	XANPAGTX0501_006840	XANPAGTX0501_006853	XANPAGTX0501_006845		BGC0002235	ACE1	0.11	Yes	Upregulated in lichen	3	2	9
Xp_GTX0501_12_Cluster_1	T1PKS	XANPAGTX0501_007263	XANPAGTX0501_007274	XANPAGTX0501_007266		BGC0000146	solanapyrone D	0.33	Yes	Non-DGE	1	4	7
Xp_GTX0501_12_Cluster_2	T1PKS	XANPAGTX0501_007334	XANPAGTX0501_007363	XANPAGTX0501_007346						Both non-DGE	0	9	23
Xp_GTX0501_12_Cluster_3	terpene	XANPAGTX0501_007388	XANPAGTX0501_007400	XANPAGTX0501_007395						Non-DGE	3	1	9
Xp_GTX0501_13_Cluster_1	NRPS-like	XANPAGTX0501_007869	XANPAGTX0501_007889	XANPAGTX0501_007880						Non-DGE	1	5	16
Xp_GTX0501_14_Cluster_1	terpene	XANPAGTX0501_007984	XANPAGTX0501_007993	XANPAGTX0501_007988						Non-DGE	1	2	7
Xp_GTX0501_15_Cluster_1	NRPS-like	XANPAGTX0501_008267	XANPAGTX0501_008284	XANPAGTX0501_008272						Upregulated in lichen	1	7	11
Xp_GTX0501_17_Cluster_1	T1PKS	XANPAGTX0501_008850	XANPAGTX0501_008853	XANPAGTX0501_008852		BGC0000156	TAN-1612 biosynthetic gene cluster fromAspergillus niger;	0.6	Yes	Upregulated in lichen	0	4	0
Xp_GTX0501_1_Cluster_1	fungal-RiPP-like	XANPAGTX0501_000667	XANPAGTX0501_000702	XANPAGTX0501_000685						Upregulated in lichen	5	6	27
Xp_GTX0501_1_Cluster_2	T1PKS	XANPAGTX0501_000912	XANPAGTX0501_000937	XANPAGTX0501_000926		BGC0000146	solanapyrone D	0.5	No	Non-DGE	1	7	18
Xp_GTX0501_24_Cluster_1	fungal-RiPP-like	XANPAGTX0501_009693	XANPAGTX0501_009736	XANPAGTX0501_009715	XANPAGTX0501_009716					Both upregulated in culture	10	10	24
Xp_GTX0501_25_Cluster_1	terpene	XANPAGTX0501_009858	XANPAGTX0501_009874	XANPAGTX0501_009866						Non-DGE	0	2	15
Xp_GTX0501_27_Cluster_1	NRPS-like	XANPAGTX0501_009956	XANPAGTX0501_009977	XANPAGTX0501_009964						Non-DGE	1	2	19
Xp_GTX0501_2_Cluster_1	fungal-RiPP-like	XANPAGTX0501_001046	XANPAGTX0501_001083	XANPAGTX0501_001064						Upregulated in lichen	2	6	31
Xp_GTX0501_2_Cluster_2	NRPS	XANPAGTX0501_001225	XANPAGTX0501_001250	XANPAGTX0501_001239						Non-DGE	1	3	24
Xp_GTX0501_2_Cluster_3	NRPS-like	XANPAGTX0501_001291	XANPAGTX0501_001314	XANPAGTX0501_001305						Non-DGE	1	1	22
Xp_GTX0501_2_Cluster_4	terpene	XANPAGTX0501_001616	XANPAGTX0501_001628	XANPAGTX0501_001622						Non-DGE	0	0	13
Xp_GTX0501_2_Cluster_5	T1PKS	XANPAGTX0501_001669	XANPAGTX0501_001691	XANPAGTX0501_001679						Non-DGE	0	2	21
Xp_GTX0501_2_Cluster_6	NRP-metallophore	XANPAGTX0501_001682	XANPAGTX0501_001705	XANPAGTX0501_001696	XANPAGTX0501_001694					Both non-DGE	0	0	24
Xp_GTX0501_2_Cluster_7	NRPS	XANPAGTX0501_001682	XANPAGTX0501_001702	XANPAGTX0501_001694						Non-DGE	0	0	21
Xp_GTX0501_35_Cluster_1	NRPS-like	XANPAGTX0501_010404	XANPAGTX0501_010423	XANPAGTX0501_010409						Upregulated in culture	6	3	12
Xp_GTX0501_35_Cluster_2	T1PKS	XANPAGTX0501_010418	XANPAGTX0501_010440	XANPAGTX0501_010430						Upregulated in lichen	2	8	13
Xp_GTX0501_36_Cluster_1	T1PKS	XANPAGTX0501_010449	XANPAGTX0501_010474	XANPAGTX0501_010464		BGC0001242	oxyjavanicin	0.25	Yes	Non-DGE	2	4	20
Xp_GTX0501_3_Cluster_1	NRPS	XANPAGTX0501_001961	XANPAGTX0501_001981	XANPAGTX0501_001972		BGC0001741	phyllostictine A/phyllostictine B	0.5	Yes	Upregulated in culture	10	8	3
Xp_GTX0501_3_Cluster_2	T1PKS	XANPAGTX0501_001963	XANPAGTX0501_001982	XANPAGTX0501_001973		BGC0001741	phyllostictine A/phyllostictine B	0.5	Yes	Upregulated in culture	10	6	4
Xp_GTX0501_3_Cluster_3	terpene	XANPAGTX0501_002180	XANPAGTX0501_002193	XANPAGTX0501_002188						Non-DGE	0	7	7
Xp_GTX0501_41_Cluster_1	NRPS-like	XANPAGTX0501_010609	XANPAGTX0501_010621	XANPAGTX0501_010621						Upregulated in lichen	0	1	12
Xp_GTX0501_43_Cluster_1	T1PKS	XANPAGTX0501_010622	XANPAGTX0501_010644	XANPAGTX0501_010632						Non-DGE	0	4	20
Xp_GTX0501_48_Cluster_1	NRPS-like	XANPAGTX0501_010686	XANPAGTX0501_010704	XANPAGTX0501_010692						Upregulated in culture	3	6	10
Xp_GTX0501_4_Cluster_1	terpene	XANPAGTX0501_002454	XANPAGTX0501_002466	XANPAGTX0501_002460						Non-DGE	1	0	12
Xp_GTX0501_4_Cluster_2	NRPS-like	XANPAGTX0501_002475	XANPAGTX0501_002501	XANPAGTX0501_002488						Upregulated in lichen	0	6	27
Xp_GTX0501_4_Cluster_3	terpene	XANPAGTX0501_002520	XANPAGTX0501_002531	XANPAGTX0501_002527		BGC0001839	squalestatin S1	0.4	Yes	Non-DGE	0	1	13
Xp_GTX0501_4_Cluster_4	NRPS	XANPAGTX0501_002525	XANPAGTX0501_002549	XANPAGTX0501_002535		BGC0002164	peramine	1	Yes	Upregulated in lichen	0	3	23
Xp_GTX0501_4_Cluster_5	NRPS	XANPAGTX0501_003108	XANPAGTX0501_003131	XANPAGTX0501_003119						Upregulated in lichen	0	3	22
Xp_GTX0501_50_Cluster_1	T1PKS	XANPAGTX0501_010705	XANPAGTX0501_010710	XANPAGTX0501_010709		BGC0000146	solanapyrone D	0.33	Yes	Non-DGE	0	2	4
Xp_GTX0501_52_Cluster_1	NRPS	XANPAGTX0501_010711	XANPAGTX0501_010717	XANPAGTX0501_010715						Non-DGE	2	3	3
Xp_GTX0501_5_Cluster_1	T1PKS	XANPAGTX0501_003170	XANPAGTX0501_003189	XANPAGTX0501_003176		BGC0002515	solanapyrone A	0.4	Yes	Upregulated in culture	4	5	11
Xp_GTX0501_5_Cluster_2	T1PKS	XANPAGTX0501_003179	XANPAGTX0501_003204	XANPAGTX0501_003194						Non-DGE	7	5	14
Xp_GTX0501_5_Cluster_3	NRPS,T1PKS	XANPAGTX0501_003287	XANPAGTX0501_003311	XANPAGTX0501_003300		BGC0001067	fumagillin/_-trans-bergamotene/fumagillol	0.2	No	Non-DGE	0	3	23
Xp_GTX0501_5_Cluster_4	NRPS-like	XANPAGTX0501_003361	XANPAGTX0501_003388	XANPAGTX0501_003374						Upregulated in lichen	2	2	24
Xp_GTX0501_6_Cluster_1	T1PKS	XANPAGTX0501_004370	XANPAGTX0501_004390	XANPAGTX0501_004380						Non-DGE	0	3	20
Xp_GTX0501_6_Cluster_2	T1PKS	XANPAGTX0501_004397	XANPAGTX0501_004420	XANPAGTX0501_004410						Non-DGE	0	4	20
Xp_GTX0501_7_Cluster_1	T1PKS	XANPAGTX0501_004611	XANPAGTX0501_004634	XANPAGTX0501_004622		BGC0001258	1,3,6,8-tetrahydroxynaphthalene	1	Yes	Non-DGE	0	4	22
Xp_GTX0501_7_Cluster_2	terpene	XANPAGTX0501_004765	XANPAGTX0501_004776	XANPAGTX0501_004770						Upregulated in lichen	0	2	10
Xp_GTX0501_7_Cluster_3	T1PKS	XANPAGTX0501_005055	XANPAGTX0501_005086	XANPAGTX0501_005070						Non-DGE	1	9	22
Xp_GTX0501_7_Cluster_4	NRPS-like	XANPAGTX0501_005071	XANPAGTX0501_005095	XANPAGTX0501_005087						Non-DGE	1	7	17
Xp_GTX0501_7_Cluster_5	T1PKS	XANPAGTX0501_005075	XANPAGTX0501_005098	XANPAGTX0501_005090						Non-DGE	1	8	15
Xp_GTX0501_8_Cluster_1	NRPS	XANPAGTX0501_005105	XANPAGTX0501_005128	XANPAGTX0501_005116						Upregulated in culture	9	0	15
Xp_GTX0501_8_Cluster_2	T1PKS	XANPAGTX0501_005240	XANPAGTX0501_005265	XANPAGTX0501_005252						Upregulated in lichen	1	6	22
Xp_GTX0501_8_Cluster_3	T1PKS	XANPAGTX0501_005280	XANPAGTX0501_005306	XANPAGTX0501_005291		BGC0000046	depudecin	0.33	No	Non-DGE	1	5	23
Xp_GTX0501_8_Cluster_4	fungal-RiPP-like	XANPAGTX0501_005329	XANPAGTX0501_005361	XANPAGTX0501_005349						Non-DGE	5	4	26
Xp_GTX0501_8_Cluster_5	terpene	XANPAGTX0501_005377	XANPAGTX0501_005388	XANPAGTX0501_005382						One upregulated in lichen, one Non-DGE	1	3	9
Xp_GTX0501_9_Cluster_1	T1PKS	XANPAGTX0501_005732	XANPAGTX0501_005752	XANPAGTX0501_005742		BGC0001258	1,3,6,8-tetrahydroxynaphthalene	1	Yes	Non-DGE	0	4	17
Xp_GTX0501_9_Cluster_2	NRPS	XANPAGTX0501_005742	XANPAGTX0501_005764	XANPAGTX0501_005751						Non-DGE	2	0	21
Xp_GTX0501_9_Cluster_3	T1PKS	XANPAGTX0501_005922	XANPAGTX0501_005948	XANPAGTX0501_005935		BGC0002194	epipyrone A	0.75	Yes	Non-DGE	2	3	23

### Sheet: domains used in NLR search
InterProScan protein domains found in putative NLRs and their annotatiton. We identified all putative NLRs by extracting protein models that have at least one nucleotide-binding and at least one repeat domains. The list of IPR domains used for searching are given below. For all other IPR domains present in these proteins, we grouped them based on function. The 'name' column corresponds to the dom…
Name	Domain type	InterPro domains
NACHT	nucleotide-binding domain	IPR007111
NB-ARC	nucleotide-binding domain	IPR002182
P-loop (in all cases redundant with NB-ARC or NACHT as these two annotations overlap)	nucleotide-binding domain	IPR027417
ZZ-Zinc (in all cases redundant with NB-ARC or NACHT as these two annotations overlap)	nucleotide-binding domain	IPR043145
ankyrin	repeat	IPR036770, IPR002110, IPR020683
WD40	repeat	IPR001680, IPR036322, IPR015943
tetratricopeptide repeat	repeat	IPR019734, IPR011990, IPR013026
Alpha/Beta hydrolase	effector	IPR029058, IPR012908, IPR007751
HET	effector	IPR010730
HeLo	effector	IPR010730
N-terminal domains of NACHT-NTPases	putative effector	IPR031359, IPR031352
Papain	putative effector	IPR038765, IPR001394, IPR028889
