## Supplementary material for "Multipartite complexity of the lichen symbiosis revealed by metagenome and transcriptome analysis of *Xanthoria parietina*": Data S5

### Sheet: Sample info
Information on meta-omic data used in the study and their sources. Library ID corresponds to a either metagenomic or metatranscriptomic library. Since in some cases more than one library was produced from one thallus, Lichen Sample ID is provided
Library ID	Lichen sample ID	Type of library	Lichen species	Substrate	Thallus part	Sequencing platform	Raw data, Gbp
GTX0465	GT0243	metagenomic	Xanthoria parietina	tree bark	Whole thallus	Illumina	26
GTX0466	GT0244	metagenomic	Xanthoria parietina	tree bark	Whole thallus	Illumina	57.9
GTX0484	GT0249	metagenomic	Xanthoria parietina	tree bark	Whole thallus	Illumina	35
GTX0468	GT0240	metagenomic	Xanthoria parietina	concrete	Whole thallus	Illumina	29.3
GTX0486_487	GT0250	metagenomic	Xanthoria parietina	concrete	Whole thallus	Illumina	32.8
GTX0481	GT0246	metagenomic	Xanthoria parietina	tree bark, growth chamber	Whole thallus	Illumina	27.4
GTX0493	GT0251	metagenomic	Xanthoria parietina	tree bark, growth chamber	Whole thallus	Illumina	24.3
GTX0494	GT0252	metagenomic	Xanthoria parietina	tree bark, growth chamber	Whole thallus	Illumina	24.7
GTX0491	GT0242	metagenomic	Xanthoria calcicola	concrete	Whole thallus	Illumina	28.5
GTX0501	GT0243	metagenomic	Xanthoria parietina	tree bark	Thallus without apothecia	Nanopore	1.32
XBC2	XB2	metatranscriptomic	Xanthoria parietina	tree bark	Central part	Illumina	8.1
XBA1	XB1	metatranscriptomic	Xanthoria parietina	tree bark	Apothecia	Illumina	7
XSA2_2	XS2	metatranscriptomic	Xanthoria parietina	concrete	Apothecia	Illumina	8.4
XSC1	XS1	metatranscriptomic	Xanthoria parietina	concrete	Central part	Illumina	6.7
XSE2	XS2	metatranscriptomic	Xanthoria parietina	concrete	Thallus edge	Illumina	7
XBE1	XB1	metatranscriptomic	Xanthoria parietina	tree bark	Thallus edge	Illumina	7.4
XTA2	XT2	metatranscriptomic	Xanthoria parietina	tree twigs	Apothecia	Illumina	7.4
XSC2	XS2	metatranscriptomic	Xanthoria parietina	concrete	Central part	Illumina	6.6
XSA2	XS2	metatranscriptomic	Xanthoria parietina	concrete	Apothecia	Illumina	6.1
XBA2	XB2	metatranscriptomic	Xanthoria parietina	tree bark	Apothecia	Illumina	6.4
XBC1	XB1	metatranscriptomic	Xanthoria parietina	tree bark	Central part	Illumina	6.7
XTA1	XT1	metatranscriptomic	Xanthoria parietina	tree twigs	Apothecia	Illumina	6.7
XSA1	XS1	metatranscriptomic	Xanthoria parietina	concrete	Apothecia	Illumina	6.4
XTC2	XT2	metatranscriptomic	Xanthoria parietina	tree twigs	Central part	Illumina	6.9
XTE2	XT2	metatranscriptomic	Xanthoria parietina	tree twigs	Thallus edge	Illumina	6.3
XBE2	XB2	metatranscriptomic	Xanthoria parietina	tree bark	Thallus edge	Illumina	6.5
XMC2	XM2	metatranscriptomic	Xanthoria parietina	metall	Central part	Illumina	6.6

### Sheet: ref. ITS to confirm sample IDs
Reference ITS sequences used for a ML tree to confirm the identity of lichen samples
NCBI Accession	Name
AF101285.1	AF101285.1 Xanthoria resendei strain BCC_Lich 13259
AF224347.1	AF224347.1 Xanthoria parietina
AF279888.1	AF279888.1 Xanthoria parietina isolate We6144
AF353944.1	AF353944.1 Xanthoria parietina subsp. calcicola
AJ320118.1	AJ320118.1 Xanthoria parietina specimen voucher 98
AJ320119.1	AJ320119.1 Xanthoria parietina specimen voucher 100
AJ320120.1	AJ320120.1 Xanthoria parietina specimen voucher 60
AJ320121.1	AJ320121.1 Xanthoria parietina specimen voucher 26
AJ320122.1	AJ320122.1 Xanthoria parietina specimen voucher 27
AJ320123.1	AJ320123.1 Xanthoria parietina specimen voucher 1/1
AJ320124.1	AJ320124.1 Xanthoria parietina specimen voucher 1/2
AJ320125.1	AJ320125.1 Xanthoria parietina specimen voucher 6
AJ320126.1	AJ320126.1 Xanthoria parietina specimen voucher 16
AJ320127.1	AJ320127.1 Xanthoria parietina specimen voucher 89
AJ320128.1	AJ320128.1 Xanthoria parietina specimen voucher 97
AJ320129.1	AJ320129.1 Xanthoria parietina specimen voucher 18
AJ320133.1	AJ320133.1 Xanthoria calcicola specimen voucher 44
AJ320135.1	AJ320135.1 Xanthoria ectaneoides specimen voucher 83, 84
AJ320136.1	AJ320136.1 Xanthoria parietina specimen voucher 106
AJ320137.1	AJ320137.1 Xanthoria parietina specimen voucher 99
AJ320140.1	AJ320140.1 Xanthoria sp. SH85_2001 specimen voucher SH85_2001
AJ320141.1	AJ320141.1 Xanthoria sp. SH87_2001 specimen voucher SH87_2001
AJ320142.1	AJ320142.1 Xanthoria sp. SH5_2001 specimen voucher SH5_2001
AJ320144.1	AJ320144.1 Xanthoria parietina specimen voucher 10
AJ320145.1	AJ320145.1 Xanthoria parietina specimen voucher 14
AJ320146.1	AJ320146.1 Xanthoria parietina specimen voucher 88
AJ320147.1	AJ320147.1 Xanthoria parietina specimen voucher 4
AJ320148.1	AJ320148.1 Xanthoria parietina specimen voucher 91/1, 91/2
AJ320149.1	AJ320149.1 Xanthoria ectaneoides specimen voucher 90/1, 90/2
AJ320150.1	AJ320150.1 Xanthoria calcicola specimen voucher 80
AJ320151.1	AJ320151.1 Xanthoria calcicola specimen voucher 105/2
AJ320152.1	AJ320152.1 Xanthoria calcicola specimen voucher 105/1
AM263332.2	AM263332.2 Xanthomendoza alfredi specimen voucher Obermayer W. 50_P3 GZU
AM292806.1	AM292806.1 Xanthoria sp. M10t1a1_97.3 isolate M10t1a197.3
AM292811.1	AM292811.1 Xanthoria parietina isolate M51t1av153.6
AM292820.1	AM292820.1 Xanthoria parietina isolate M133t1a197.6
AM292822.1	AM292822.1 Xanthoria ectaneoides isolate L174t1100.3
AM292823.1	AM292823.1 Xanthoria parietina isolate L184t181.16
AM292824.1	AM292824.1 Xanthoria parietina isolate M198t2ad50.7
AM292828.1	AM292828.1 Xanthoria parietina isolate M218t1ad50.10
AM292829.1	AM292829.1 Xanthoria sp. L243t1b_117.9 isolate L243t1b117.9
AM292838.1	AM292838.1 Xanthoria sp. M276t2ad_97.13 isolate M276t2ad97.13
AM292843.1	AM292843.1 Xanthoria sp. L288t3_100.4 isolate L288t3100.4
AM292844.1	AM292844.1 Xanthoria sp. L303t2p2_81.1 isolate L303t2p281.1
AM292845.1	AM292845.1 Xanthoria sp. L304 isolate L304
AM292851.1	AM292851.1 Xanthoria sp. L337t1_127.12 isolate L337t1127.12
AM292852.1	AM292852.1 Xanthoria parietina isolate L348t268.2
AM292854.1	AM292854.1 Xanthoria sp. L356t1p281.19 isolate L356t1p281.19
AM408403.1	AM408403.1 Xanthoria ectaneoides isolate 11775.8
AM697817.1	AM697817.1 Xanthoria sp. 356107.9 specimen voucher R. Honegger Z+ZT 423t2
AM697819.1	AM697819.1 Xanthoria sp. 8662.16 specimen voucher R. Honegger Z+ZT 276t3
AM697820.1	AM697820.1 Xanthoria sp. 1430.3 specimen voucher R. Honegger Z+ZT 11t1
AM697821.1	AM697821.1 Xanthoria sp. 1577143.1 specimen voucher R. Honegger Z+ZT 486t1
AM697824.1	AM697824.1 Xanthoria sp. 1574143.5 specimen voucher R. Honegger Z+ZT 481t2
AM697825.1	AM697825.1 Xanthoria sp. 10768.4 specimen voucher R. Honegger Z+ZT 355t1
AM697826.1	AM697826.1 Xanthoria sp. 1572143.7 specimen voucher R. Honegger Z+ZT 355t2
AM697827.1	AM697827.1 Xanthoria sp. 1645145.5 specimen voucher R. Honegger Z+ZT 358t1
AM697831.1	AM697831.1 Xanthoria sp. 1575143.3 specimen voucher R. Honegger Z+ZT 483t2
AM697832.1	AM697832.1 Xanthoria sp. 1580143.4 specimen voucher R. Honegger Z+ZT 481t1
AM697833.1	AM697833.1 Xanthoria sp. 1576143.2 specimen voucher R. Honegger Z+ZT 483t1
AM697836.1	AM697836.1 Xanthoria parietina specimen voucher R. Honegger Z+ZT 118t1
AM697837.1	AM697837.1 Xanthoria sp. 10581.5 specimen voucher R. Honegger Z+ZT 349t1
AM697838.1	AM697838.1 Xanthoria parietina specimen voucher R. Honegger Z+ZT 348t4
AM697839.1	AM697839.1 Xanthoria parietina specimen voucher R. Honegger Z+ZT 220t1
AM697840.1	AM697840.1 Xanthoria parietina specimen voucher R. Honegger Z+ZT 250t2
AM697841.1	AM697841.1 Xanthoria parietina specimen voucher R. Honegger Z+ZT 271t1
AM697842.1	AM697842.1 Xanthoria parietina specimen voucher R. Honegger Z+ZT 347
AM697843.1	AM697843.1 Xanthoria sp. 11268.8 specimen voucher R. Honegger Z+ZT 357t1
AM697844.1	AM697844.1 Xanthoria parietina specimen voucher R. Honegger Z+ZT 348t3
AM697845.1	AM697845.1 Xanthoria parietina specimen voucher R. Honegger Z+ZT 56t3
AM697846.1	AM697846.1 Xanthoria sp. 852117.20 specimen voucher R. Honegger Z+ZT 451t1
AM697847.1	AM697847.1 Xanthoria parietina specimen voucher R. Honegger Z+ZT 265t1
AM697848.1	AM697848.1 Xanthoria parietina specimen voucher R. Honegger Z+ZT 320t2
AM697849.1	AM697849.1 Xanthoria parietina specimen voucher R. Honegger Z+ZT 260t1
AM697850.1	AM697850.1 Xanthoria parietina specimen voucher R. Honegger Z+ZT 260t2
AM697851.1	AM697851.1 Xanthoria parietina specimen voucher R. Honegger Z+ZT 260t3
AM697852.1	AM697852.1 Xanthoria sp. 93 specimen voucher R. Honegger Z+ZT 287t1
AM697853.1	AM697853.1 Xanthoria parietina specimen voucher R. Honegger Z+ZT 281t2
AM697854.1	AM697854.1 Xanthoria parietina specimen voucher R. Honegger Z+ZT 282t2
AM697855.1	AM697855.1 Xanthoria sp. 944131.1 specimen voucher R. Honegger Z+ZT 355t3
AM697856.1	AM697856.1 Xanthoria sp. 1573143.8 specimen voucher R. Honegger Z+ZT 355t3
AM697857.1	AM697857.1 Xanthoria parietina specimen voucher R. Honegger Z+ZT 479t1
AM697858.1	AM697858.1 Xanthoria parietina specimen voucher R. Honegger Z+ZT 489t1
AM697859.1	AM697859.1 Xanthoria parietina specimen voucher R. Honegger Z+ZT 490t1
AM697860.1	AM697860.1 Xanthoria sp. 12081.3 specimen voucher R. Honegger Z+ZT 385t3
AM697861.1	AM697861.1 Xanthoria sp. 888126.2 specimen voucher R. Honegger Z+ZT 452t1
AM697862.1	AM697862.1 Xanthoria sp. 12276.8 specimen voucher R. Honegger Z+ZT 389t1
AM697863.1	AM697863.1 Xanthoria sp. 1522127.12 specimen voucher R. Honegger Z+ZT 337t1
AM697865.1	AM697865.1 Xanthoria calcicola specimen voucher R. Honegger Z+ZT 460t1
AM746505.1	AM746505.1 Xanthoria sp. 360t3 specimen voucher R. Honegger Z+ZT 360t3
AY081157.1	AY081157.1 Xanthomendoza montana
AY081159.1	AY081159.1 Xanthomendoza ulophyllodes
AY081160.1	AY081160.1 Xanthomendoza alfredi
AY143398.1	AY143398.1 Xanthoria parietina
AY438275.1	AY438275.1 Xanthoria aureola haplotype 16
AY438276.1	AY438276.1 Xanthoria aureola haplotype 17
AY438280.1	AY438280.1 Xanthoria calcicola haplotype 18
AY438281.1	AY438281.1 Xanthoria calcicola haplotype 19
AY438282.1	AY438282.1 Xanthoria calcicola haplotype 20
AY438297.1	AY438297.1 Xanthoria parietina haplotype 1
AY438298.1	AY438298.1 Xanthoria parietina haplotype 2
AY438299.1	AY438299.1 Xanthoria parietina haplotype 3
AY438300.1	AY438300.1 Xanthoria parietina haplotype 4
AY438301.1	AY438301.1 Xanthoria parietina haplotype 5
AY438302.1	AY438302.1 Xanthoria parietina haplotype 6
AY438303.1	AY438303.1 Xanthoria parietina haplotype 7
AY438304.1	AY438304.1 Xanthoria parietina haplotype 8
AY438305.1	AY438305.1 Xanthoria parietina haplotype 9
AY438306.1	AY438306.1 Xanthoria parietina haplotype 10
AY438307.1	AY438307.1 Xanthoria parietina haplotype 11
AY438308.1	AY438308.1 Xanthoria parietina haplotype 12
AY438309.1	AY438309.1 Xanthoria parietina haplotype 13
AY438310.1	AY438310.1 Xanthoria parietina haplotype 14
AY438311.1	AY438311.1 Xanthoria parietina haplotype 15
AY926499.1	AY926499.1 Xanthoria parietina haplotype 1
AY926500.1	AY926500.1 Xanthoria parietina haplotype 2
AY926501.1	AY926501.1 Xanthoria parietina haplotype 3
AY926502.1	AY926502.1 Xanthoria parietina haplotype 4
AY926503.1	AY926503.1 Xanthoria parietina haplotype 5
AY926504.1	AY926504.1 Xanthoria parietina haplotype 6
AY926505.1	AY926505.1 Xanthoria parietina haplotype 7
AY926506.1	AY926506.1 Xanthoria parietina haplotype 8
AY926507.1	AY926507.1 Xanthoria parietina haplotype 9
AY926508.1	AY926508.1 Xanthoria parietina haplotype 10
AY926509.1	AY926509.1 Xanthoria parietina haplotype 11
AY926510.1	AY926510.1 Xanthoria parietina haplotype 12
AY926511.1	AY926511.1 Xanthoria parietina haplotype 13
AY926512.1	AY926512.1 Xanthoria parietina haplotype 14
AY926513.1	AY926513.1 Xanthoria parietina haplotype 15
AY926514.1	AY926514.1 Xanthoria parietina haplotype 16
DQ472212.1	DQ472212.1 Xanthoria parietina haplotype 1
DQ472213.1	DQ472213.1 Xanthoria parietina haplotype 2
DQ472214.1	DQ472214.1 Xanthoria parietina haplotype 3
DQ472215.1	DQ472215.1 Xanthoria parietina haplotype 4
DQ472216.1	DQ472216.1 Xanthoria parietina haplotype 5
DQ472217.1	DQ472217.1 Xanthoria parietina haplotype 6
DQ472218.1	DQ472218.1 Xanthoria parietina haplotype 7
DQ472219.1	DQ472219.1 Xanthoria parietina haplotype 8
DQ472220.1	DQ472220.1 Xanthoria parietina haplotype 9
DQ472221.1	DQ472221.1 Xanthoria parietina haplotype 10
DQ472222.1	DQ472222.1 Xanthoria parietina haplotype 11
DQ472223.1	DQ472223.1 Xanthoria parietina haplotype 12
DQ472224.1	DQ472224.1 Xanthoria parietina haplotype 13
DQ472225.1	DQ472225.1 Xanthoria parietina haplotype 14
DQ472226.1	DQ472226.1 Xanthoria parietina haplotype 15
DQ472227.1	DQ472227.1 Xanthoria parietina haplotype 16
DQ888716.1	DQ888716.1 Xanthoria parietina
EU266089.1	EU266089.1 Xanthoria stenophylla voucher Hur H06083
EU360734.1	EU360734.1 Xanthoria mawsonii haplotype 6
EU360735.1	EU360735.1 Xanthoria mawsonii haplotype 1
EU360767.1	EU360767.1 Xanthoria mawsonii haplotype 2
EU639640.1	EU639640.1 Xanthoria parietina isolate Xpar198
EU639641.1	EU639641.1 Xanthoria resendei isolate Xres233b
EU681288.1	EU681288.1 Xanthoria parietina isolate FNM_017
EU681289.1	EU681289.1 Xanthoria parietina isolate FNM_177
EU681290.1	EU681290.1 Xanthoria parietina isolate FNM_133
EU681292.1	EU681292.1 Xanthoria coomae isolate FNM_007
EU681294.1	EU681294.1 Xanthoria monofoliosa isolate FNM_209
EU681295.1	EU681295.1 Xanthoria calcicola isolate FNM_088
EU681296.1	EU681296.1 Xanthoria calcicola isolate FNM_189
EU681297.1	EU681297.1 Xanthoria mediterranea isolate FNM_193
EU681299.1	EU681299.1 Xanthoria ectaneoides isolate FNM_087
EU681307.1	EU681307.1 Xanthoria streimannii isolate FNM_023
EU681309.1	EU681309.1 Xanthoria elixii isolate FNM_062
EU681318.1	EU681318.1 Xanthoria inflata isolate FNM_124
EU681325.1	EU681325.1 Xanthoria alaskana isolate FNM_210
EU681329.1	EU681329.1 Xanthoria ucrainica isolate FNM_038
EU681330.1	EU681330.1 Xanthoria papillifera isolate FNM_204
EU681331.1	EU681331.1 Xanthoria papillifera isolate FNM_018
EU681334.1	EU681334.1 Xanthoria polycarpa isolate FNM_115
EU681338.1	EU681338.1 Xanthoria digitata isolate FNM_191
EU681339.1	EU681339.1 Xanthoria papillifera isolate FNM_097
EU681342.1	EU681342.1 Xanthoria ulophyllodes isolate FNM_198
EU681343.1	EU681343.1 Xanthoria sp. FNM_030
EU681345.1	EU681345.1 Xanthoria alfredii isolate FNM_152
EU681354.1	EU681354.1 Xanthoria sogdiana isolate FNM_200
EU681356.1	EU681356.1 Xanthoria montana isolate FNM_077
EU681358.1	EU681358.1 Xanthoria coppinsii isolate FNM_106
EU681359.1	EU681359.1 Xanthoria coppinsii isolate FNM_108
EU681360.1	EU681360.1 Xanthoria coppinsii isolate FNM_107
JF831884.1	JF831884.1 Xanthoria parietina voucher M_0102305
JF831885.1	JF831885.1 Xanthoria parietina voucher M_0102307
JF831886.1	JF831886.1 Xanthoria parietina voucher M_0102328
JF831887.1	JF831887.1 Xanthoria parietina voucher M_0102327
JF831888.1	JF831888.1 Xanthoria parietina voucher M_0102325
JF831889.1	JF831889.1 Xanthoria parietina voucher M_0102916
JF831890.1	JF831890.1 Xanthoria parietina voucher M_0102919
JF831891.1	JF831891.1 Xanthoria parietina voucher M_0102308
JF831892.1	JF831892.1 Xanthoria parietina voucher M_0102309
JF831893.1	JF831893.1 Xanthoria parietina voucher M_0102306
JF831894.1	JF831894.1 Xanthoria parietina voucher M_0102316
JF831895.1	JF831895.1 Xanthoria parietina voucher M_0102307
JF831896.1	JF831896.1 Xanthoria parietina voucher M_0102925
JF831897.1	JF831897.1 Xanthoria parietina voucher M_0102151
JF831898.1	JF831898.1 Xanthoria parietina voucher M_0102152
JF831899.1	JF831899.1 Xanthoria parietina voucher M_0102305
JF831900.1	JF831900.1 Xanthoria parietina voucher M_0102305
JF831901.1	JF831901.1 Xanthoria parietina voucher M_0102304
JF831902.1	JF831902.1 Xanthoria parietina voucher M_0102304
JN984131.1	JN984131.1 Xanthoria resendei isolate SK3185
JN984136.1	JN984136.1 Xanthoria monofoliosa isolate SK3191
JQ301685.1	JQ301685.1 Teloschistes flavicans
JQ301690.1	JQ301690.1 Xanthoria aureola
JQ301691.1	JQ301691.1 Xanthoria parietina
JQ301692.1	JQ301692.1 Xanthoria sp. Gaya 31
KC179405.1	KC179405.1 Rusavskia cf. papillifera PF313
KC179410.1	KC179410.1 Xanthoria coomae
KC179411.1	KC179411.1 Xanthoria cf. parietina 1 UA_2013
KC179412.1	KC179412.1 Xanthoria cf. parietina 2 UA_2013
KF589956.1	KF589956.1 Xanthoria parietina isolate pop1_1
KF589957.1	KF589957.1 Xanthoria parietina isolate pop1_2
KF589958.1	KF589958.1 Xanthoria parietina isolate pop1_3
KF589959.1	KF589959.1 Xanthoria parietina isolate pop1_4
KF589960.1	KF589960.1 Xanthoria parietina isolate pop1_5
KF589961.1	KF589961.1 Xanthoria parietina isolate pop1_6
KF589962.1	KF589962.1 Xanthoria parietina isolate pop1_7
KF589963.1	KF589963.1 Xanthoria parietina isolate pop1_8
KF589964.1	KF589964.1 Xanthoria parietina isolate pop1_9
KF589965.1	KF589965.1 Xanthoria parietina isolate pop1_11
KF589966.1	KF589966.1 Xanthoria parietina isolate pop1_12
KF589967.1	KF589967.1 Xanthoria parietina isolate pop1_13
KF589968.1	KF589968.1 Xanthoria parietina isolate pop1_17
KF589970.1	KF589970.1 Xanthoria parietina isolate pop1_19
KF589971.1	KF589971.1 Xanthoria parietina isolate pop1_20
KF589972.1	KF589972.1 Xanthoria parietina isolate pop1_21
KF589973.1	KF589973.1 Xanthoria parietina isolate pop1_22
KF589974.1	KF589974.1 Xanthoria parietina isolate pop2_1
KF589975.1	KF589975.1 Xanthoria parietina isolate pop2_2
KF589976.1	KF589976.1 Xanthoria parietina isolate pop2_3
KF589977.1	KF589977.1 Xanthoria parietina isolate pop2_6
KF589978.1	KF589978.1 Xanthoria parietina isolate pop2_7
KF589979.1	KF589979.1 Xanthoria parietina isolate pop2_8
KF589980.1	KF589980.1 Xanthoria parietina isolate pop2_10
KF589981.1	KF589981.1 Xanthoria parietina isolate pop2_11
KF589982.1	KF589982.1 Xanthoria parietina isolate pop2_12
KF589983.1	KF589983.1 Xanthoria parietina isolate pop2_14
KF589984.1	KF589984.1 Xanthoria parietina isolate pop2_16
KF589985.1	KF589985.1 Xanthoria parietina isolate pop2_18
KF589986.1	KF589986.1 Xanthoria parietina isolate pop2_22
KF589987.1	KF589987.1 Xanthoria parietina isolate pop2_24
KF589988.1	KF589988.1 Xanthoria parietina isolate pop2_25
KF589989.1	KF589989.1 Xanthoria parietina isolate pop2_26
KF589990.1	KF589990.1 Xanthoria parietina isolate pop2_27
KF589991.1	KF589991.1 Xanthoria parietina isolate pop2_29
KF589992.1	KF589992.1 Xanthoria parietina isolate pop3_1
KF589995.1	KF589995.1 Xanthoria parietina isolate pop3_4
KF589996.1	KF589996.1 Xanthoria parietina isolate pop3_5
KF589997.1	KF589997.1 Xanthoria parietina isolate pop3_6
KF589998.1	KF589998.1 Xanthoria parietina isolate pop3_7
KF589999.1	KF589999.1 Xanthoria parietina isolate pop3_8
KF590000.1	KF590000.1 Xanthoria parietina isolate pop3_10
KF590001.1	KF590001.1 Xanthoria parietina isolate pop3_11
KF590002.1	KF590002.1 Xanthoria parietina isolate pop3_22
KF590003.1	KF590003.1 Xanthoria parietina isolate pop3_23
KF590004.1	KF590004.1 Xanthoria parietina isolate pop4_1
KF590005.1	KF590005.1 Xanthoria parietina isolate pop4_2
KF590006.1	KF590006.1 Xanthoria parietina isolate pop4_3
KF590007.1	KF590007.1 Xanthoria parietina isolate pop4_4
KF590008.1	KF590008.1 Xanthoria parietina isolate pop4_5
KF590009.1	KF590009.1 Xanthoria parietina isolate pop4_6
KF590010.1	KF590010.1 Xanthoria parietina isolate pop4_7
KF590011.1	KF590011.1 Xanthoria parietina isolate pop4_10
KF590012.1	KF590012.1 Xanthoria parietina isolate pop4_11
KF590013.1	KF590013.1 Xanthoria parietina isolate pop4_12
KF590014.1	KF590014.1 Xanthoria parietina isolate pop4_13
KF590015.1	KF590015.1 Xanthoria parietina isolate pop4_15
KF590016.1	KF590016.1 Xanthoria parietina isolate pop4_16
KF590017.1	KF590017.1 Xanthoria parietina isolate pop4_18
KF590018.1	KF590018.1 Xanthoria parietina isolate pop4_19
KF590019.1	KF590019.1 Xanthoria parietina isolate pop4_20
KF590020.1	KF590020.1 Xanthoria parietina isolate pop4_21
KF590021.1	KF590021.1 Xanthoria parietina isolate pop4_24
KF590022.1	KF590022.1 Xanthoria parietina isolate pop4_25
KF590023.1	KF590023.1 Xanthoria parietina isolate pop4_26
KF720397.1	KF720397.1 Xanthoria montana voucher Leavitt 6142 BRY_C
KJ027702.1	KJ027702.1 Xanthoria parietina isolate I3
KJ027703.1	KJ027703.1 Xanthoria parietina isolate I2
KJ027704.1	KJ027704.1 Xanthoria parietina isolate I1
KJ027705.1	KJ027705.1 Xanthoria parietina isolate D1
KJ027706.1	KJ027706.1 Xanthoria parietina isolate D3
KJ027707.1	KJ027707.1 Xanthoria parietina isolate D6
KJ027708.1	KJ027708.1 Xanthoria parietina isolate D2
KJ027709.1	KJ027709.1 Xanthoria parietina isolate D4
KJ027710.1	KJ027710.1 Xanthoria parietina isolate D5
KJ027711.1	KJ027711.1 Xanthoria parietina isolate D7
KT291474.1	KT291474.1 Xanthoria montana isolate Xmmon84
KT291475.1	KT291475.1 Xanthoria calcicola isolate Gaya 3
KU056847.1	KU056847.1 Rusavskia dasanensis voucher KoLRI 011123 SK 773
KU926996.1	KU926996.1 Xanthoria nowakii voucher JV14465
KY379230.1	KY379230.1 Xanthoria parietina strain BGK443
KY748948.1	KY748948.1 Rusavskia sp. isolate JM6656
KY748949.1	KY748949.1 Rusavskia sp. isolate L11741
MG554690.1	MG554690.1 Xanthoria parietina strain BGK443
MG954159.1	MG954159.1 Rusavskia sp. voucher Vondrak18207
MH714517.1	MH714517.1 Xanthoria parietina isolate ALV16819
MK536697.1	MK536697.1 Xanthoria sp. clone OTU152
MK811702.1	MK811702.1 Xanthoria parietina voucher O_L_206852
MK812134.1	MK812134.1 Xanthoria parietina voucher O_L_196081
MK812349.1	MK812349.1 Xanthoria parietina voucher O_L_195782
MN006804.1	MN006804.1 Xanthoria polycarpa isolate sample59
MN006805.1	MN006805.1 Xanthoria parietina isolate sample60
MN006806.1	MN006806.1 Xanthoria parietina isolate sample61
MN006807.1	MN006807.1 Xanthoria parietina isolate sample62
MN985506.1	MN985506.1 Xanthoria parietina isolate 98GB04
MT513231.1	MT513231.1 Xanthoria parietina strain L2379
MT644879.1	MT644879.1 Xanthoria parietina isolate DM1149
MT928333.1	MT928333.1 Xanthoria polessica strain U3115
MW590812.1	MW590812.1 Rusavskia sp. voucher BL_2 5.8S
MZ159401.1	MZ159401.1 Xanthoria parietina voucher KM 165047
MZ196456.1	MZ196456.1 Xanthoria sp. voucher KHER 12109a
MZ196457.1	MZ196457.1 Xanthoria sp. voucher KHER 12109
MZ303030.1	MZ303030.1 Xanthoria sp. voucher KHER 11232
OK491793.1	OK491793.1 Xanthoria parietina isolate ZZ_G1_Fungus
OK577905.1	OK577905.1 Xanthoria ulophyllodes var. subsorediosa isolate HP_19L
ON437600.1	ON437600.1 Xanthoria parietina voucher SS0065
ON510778.1	ON510778.1 Xanthoria parietina voucher BYU Field Sample
OQ249822.1	OQ249822.1 Rusavskia elegans isolate SF161
OQ249823.1	OQ249823.1 Rusavskia sorediata isolate AM32
OQ249839.1	OQ249839.1 Xanthoria parietina isolate AM310
OQ249840.1	OQ249840.1 Xanthoria parietina isolate AM311
OQ249841.1	OQ249841.1 Xanthoria parietina isolate AM352E
OQ249842.1	OQ249842.1 Xanthoria parietina isolate AM353E
OQ249843.1	OQ249843.1 Xanthoria parietina isolate AM446
OQ249844.1	OQ249844.1 Xanthoria parietina isolate AM447
OQ249845.1	OQ249845.1 Xanthoria parietina isolate AM553
OQ249846.1	OQ249846.1 Xanthoria parietina isolate AM555
OQ249847.1	OQ249847.1 Xanthoria parietina isolate AM559
OQ249848.1	OQ249848.1 Xanthoria parietina isolate AM560
OQ249849.1	OQ249849.1 Xanthoria parietina isolate AM561
OQ249850.1	OQ249850.1 Xanthoria parietina isolate AM562
OQ249851.1	OQ249851.1 Xanthoria parietina isolate AM563
OQ249852.1	OQ249852.1 Xanthoria parietina isolate AM564
OQ249853.1	OQ249853.1 Xanthoria parietina isolate AM565
OQ249854.1	OQ249854.1 Xanthoria parietina isolate AM638
OQ249855.1	OQ249855.1 Xanthoria parietina isolate AM639
OQ249856.1	OQ249856.1 Xanthoria parietina isolate AM640
OQ249857.1	OQ249857.1 Xanthoria parietina isolate AM641
OQ616504.1	OQ616504.1 Xanthoria sp. voucher SS0131
